# The cis-regulatory logic integrating spatial and temporal patterning in the vertebrate neural tube

**DOI:** 10.1101/2024.04.17.589864

**Authors:** Isabel Zhang, Giulia LM Boezio, Jake Cornwall-Scoones, Thomas Frith, Ming Jiang, Michael Howell, Robin Lovell-Badge, Andreas Sagner, James Briscoe, M Joaquina Delás

**Affiliations:** The Francis Crick Institute, London, NW1 1AT, UK; Friedrich-Alexander University Erlangen-Nuremberg, Erlangen, GERMANY

**Author notes:** Correspondence to either or.

## Abstract

The vertebrate neural tube generates a large diversity of molecularly and functionally distinct neurons and glia from a small progenitor pool. While the role of spatial patterning in organising cell fate specification has been extensively studied, temporal patterning, which controls the timing of cell type generation, is equally important. Here we define a global temporal programme operating in progenitors throughout the vertebrate nervous systems that governs cell fate choices by regulating chromatin accessibility. Perturbation of this cis-regulatory programme affects sequential cell fate transitions in neural progenitors and the identity of their progeny. The temporal programme operates in parallel to spatial patterning, ensuring the timely availability of regulatory elements for spatial determinants to direct cell-type specific gene expression. These findings identify a chronotopic spatiotemporal integration strategy in which a global temporal chromatin programme determines the output of a spatial gene regulatory network resulting in the temporally and spatially ordered allocation of cell type identity.
