## Supplementary material for "The cis-regulatory logic integrating spatial and temporal patterning in the vertebrate neural tube": Table S1

### Sheet: Primers for CaTS-ATAC
Primer Name	Index (Nextera)	Sequence 5'-3'
Ad1.1_N701_F	TAAGGCGA (i7)	CAAGCAGAAGACGGCATACGAGATTCGCCTTAGTCTCGTGGGCTCGGAGATGT
Ad1.2_N702_F	CGTACTAG (i7)	CAAGCAGAAGACGGCATACGAGATCTAGTACGGTCTCGTGGGCTCGGAGATGT
Ad1.3_N703_F	AGGCAGAA (i7)	CAAGCAGAAGACGGCATACGAGATTTCTGCCTGTCTCGTGGGCTCGGAGATGT
Ad1.4_N704_F	TCCTGAGC (i7)	CAAGCAGAAGACGGCATACGAGATGCTCAGGAGTCTCGTGGGCTCGGAGATGT
Ad1.5_N705_F	GGACTCCT (i7)	CAAGCAGAAGACGGCATACGAGATAGGAGTCCGTCTCGTGGGCTCGGAGATGT
Ad1.6_N706_F	TAGGCATG (i7)	CAAGCAGAAGACGGCATACGAGATCATGCCTAGTCTCGTGGGCTCGGAGATGT
Ad1.7_N707_F	CTCTCTAC (i7)	CAAGCAGAAGACGGCATACGAGATGTAGAGAGGTCTCGTGGGCTCGGAGATGT
Ad1.8_N708_F	CAGAGAGG (i7)	CAAGCAGAAGACGGCATACGAGATCCTCTCTGGTCTCGTGGGCTCGGAGATGT
Ad1.9_N709_F	GCTACGCT (i7)	CAAGCAGAAGACGGCATACGAGATAGCGTAGCGTCTCGTGGGCTCGGAGATGT
Ad1.10_N710_F	CGAGGCTG (i7)	CAAGCAGAAGACGGCATACGAGATCAGCCTCGGTCTCGTGGGCTCGGAGATGT
Ad2.1_N501_R	GCGTAAGA (i5)	AATGATACGGCGACCACCGAGATCTACACGCGTAAGATCGTCGGCAGCGTCAGATGTG
Ad2.2_N502_R	CTCTCTAT (i5)	AATGATACGGCGACCACCGAGATCTACACCTCTCTATTCGTCGGCAGCGTCAGATGTG
Ad2.3_N503_R	TATCCTCT (i5)	AATGATACGGCGACCACCGAGATCTACACTATCCTCTTCGTCGGCAGCGTCAGATGTG
Ad2.4_N504_R	AGAGTAGA (i5)	AATGATACGGCGACCACCGAGATCTACACAGAGTAGATCGTCGGCAGCGTCAGATGTG
Ad2.5_N505_R	GTAAGGAG (i5)	AATGATACGGCGACCACCGAGATCTACACGTAAGGAGTCGTCGGCAGCGTCAGATGTG
Ad2.6_N506_R	ACTGCATA (i5)	AATGATACGGCGACCACCGAGATCTACACACTGCATATCGTCGGCAGCGTCAGATGTG
Ad2.7_N507_R	AAGGAGTA (i5)	AATGATACGGCGACCACCGAGATCTACACAAGGAGTATCGTCGGCAGCGTCAGATGTG
Ad2.8_N508_R	CTAAGCCT (i5)	AATGATACGGCGACCACCGAGATCTACACCTAAGCCTTCGTCGGCAGCGTCAGATGTG

### Sheet: Primers for bulk ATAC
Primer Name	Index (Nextera)	Sequence 5'-3'
Ad1_noMX:		AATGATACGGCGACCACCGAGATCTACACTCGTCGGCAGCGTCAGATGTG
Ad2.18_GAGGGGTT	GAGGGGTT	CAAGCAGAAGACGGCATACGAGATAACCCCTCGTCTCGTGGGCTCGGAGATGT
Ad2.19_AGGTTGGG	AGGTTGGG	CAAGCAGAAGACGGCATACGAGATCCCAACCTGTCTCGTGGGCTCGGAGATGT
Ad2.20_GTGTGGTG	GTGTGGTG	CAAGCAGAAGACGGCATACGAGATCACCACACGTCTCGTGGGCTCGGAGATGT
Ad2.21_TGGGTTTC	TGGGTTTC	CAAGCAGAAGACGGCATACGAGATGAAACCCAGTCTCGTGGGCTCGGAGATGT
Ad2.22_TGGTCACA	TGGTCACA	CAAGCAGAAGACGGCATACGAGATTGTGACCAGTCTCGTGGGCTCGGAGATGT
Ad2.23_TTGACCCT	TTGACCCT	CAAGCAGAAGACGGCATACGAGATAGGGTCAAGTCTCGTGGGCTCGGAGATGT

### Sheet: List of qPCR primers
Gene	Forward (5'-3')	Reverse (5'-3')
Nfia	AAGCCTCCAACCACATCAAC	TTTACAAAGCTTGGATCCCG
Nfib	GCTGAGTTGGGAGATTGTGTC	TTCTGCTTGATTTCGGGCTTC
Tubb3	CAACAGCACGGCCATCCAGG	CTTGGGGCCCTGGGCCTCCGA
Sox2	ACCAGCTCGCAGACCTACAT	ACCAGCTCGCAGACCTACAT
β-Actin	TGGCTCCTAGCACCATGA	CCACCGATCCACACAGAG
Gfap (Abranches et al., 2006)	CTCCTATGCCTCCTCCGAGACGAT	GCTCGCTGGCCCGAGTCTCTT
Glast (Slc1a3 )	CAGTCTCGTCACAGGAATGGC	ATAGACTACAGCGCGCATCC
