## Supplementary material for "The cis-regulatory logic integrating spatial and temporal patterning in the vertebrate neural tube": Table S2

### Sheet: List of antibodies
Antigen	Dilution	Host	Source	Identifier	Application
SOX2-V450	1:100	Mouse	BD Biosciences	561610; clone O30-678	Flow
Pax3-APC	1:50	Mouse	R&D Systems	IC2457A	Flow
TUBB3-A647	1:50	Mouse	BD Biosciences	560394	Flow
NKX6.1-PE	1:100	Mouse	BD Biosciences	Clone R11-560 (RUO)	Flow
SOX9	1:300	Goat	R&D Systems	AF3075	IF/IHC
SOX10	1:1000	Mouse	Santa Cruz	271163, IgM A647	IF/IHC
SOX2	1:500	Goat	R&D Systems	AF2018	IF/IHC
SOX2	1:200	Mouse	Santa Cruz	sc-365823	IF
GFAP-Cy3	1:500	Mouse	Sigma	C9205	IF/IHC
TUBB3	1:2000	Mouse	Covance	MMS-435P	IF
NKX6.1	1:100	Mouse	DSHB	F55A10	IF/IHC
NFIA	1:1000	Rabbit	Atlas Antibodies	HPA008884	IF/IHC/Flow
NFIB	1:200	Rabbit	Abcam	ab186738	IF/Flow
OLIG2	1:500	Goat	R&D Systems	AF2418	IF/Flow
OLIG2	1:500	Rabbit	EMD Millipore	AB9610	IF
Zfhx3	1:400	sheep	R&D	AF7384	IF
Isl1	1:500	goat	R&D	AF1837	IF
RFP	1:500	rat	Chromotek	5f8	IF
Secondary antibody
Alexa 568	1:1000	Mouse	Invitrogen	A10037	IF/Flow
Alexa 568	1:1000	Goat	Invitrogen	A11057	IF/Flow
Alexa 568	1:1000	Rabbit	Invitrogen		IF/Flow
Alexa 647	1:1000	Mouse	Invitrogen	A31571	IF/Flow
Alexa 647	1:1000	Goat	Invitrogen	A21447	IF/Flow
Alexa 647	1:1000	Rabbit	Invitrogen		IF/Flow
Alexa 647	1:1000	Guinea pig	Invitrogen		IF/Flow
Alexa 488	1:1000	Rabbit	Invitrogen	A21206	IF/Flow
Alexa 488	1:1000	Goat	Invitrogen	A11055	IF/Flow
Alexa 488	1:1000	Mouse	Invitrogen	A21202	IF/Flow
