## Supplementary material for "The cis-regulatory logic integrating spatial and temporal patterning in the vertebrate neural tube": Table S3

	GeneID	Cluster
1	Gas1	cluster1
2	Lpp	cluster1
3	Ptn	cluster1
4	Flrt3	cluster1
5	Ndnf	cluster1
6	P4ha2	cluster1
7	Scube2	cluster1
8	Apoe	cluster1
9	Tmbim1	cluster1
10	Igfbp3	cluster1
11	Klf11	cluster1
12	Slc6a9	cluster1
13	Tln2	cluster1
14	Zyx	cluster1
15	Fkbp9	cluster1
16	Myc	cluster1
17	Cnn2	cluster1
18	Eva1b	cluster1
19	Txnip	cluster1
20	Slc2a3	cluster1
21	Gpt2	cluster1
22	Serpinh1	cluster1
23	Ptk7	cluster1
24	Smoc1	cluster1
25	Tmem132c	cluster1
26	Col4a1	cluster1
27	Tns3	cluster1
28	Pdgfa	cluster1
29	Tagln2	cluster1
30	Atoh8	cluster1
31	Tk1	cluster2
32	Pctp	cluster2
33	Mutyh	cluster2
34	Uhrf1	cluster2
35	Cdc6	cluster2
36	Rad54l	cluster2
37	Shmt1	cluster2
38	Pole	cluster2
39	Mcm5	cluster2
40	Sdc1	cluster2
41	Wdhd1	cluster2
42	Ehd4	cluster2
43	Exo1	cluster2
44	Zfp568	cluster2
45	Hmga1-rs1	cluster2
46	Polr3g	cluster2
47	Dnmt3b	cluster2
48	Palb2	cluster2
49	Greb1	cluster2
50	Lsr	cluster2
51	Igf2bp1	cluster2
52	Fndc3c1	cluster2
53	Bcat1	cluster2
54	Crabp2	cluster2
55	Psat1	cluster2
56	Serpinf1	cluster2
57	Pycr1	cluster2
58	Car2	cluster2
59	Car3	cluster2
60	Fam111a	cluster2
61	Wdr76	cluster2
62	Atad2	cluster2
63	Agtr1a	cluster2
64	H2-Bl	cluster2
65	Nup62	cluster2
66	Hmga1	cluster2
67	Mybl2	cluster2
68	Mthfd1l	cluster2
69	Mcm10	cluster2
70	Dna2	cluster2
71	Lpar2	cluster2
72	Pask	cluster2
73	Pola1	cluster2
74	Lig1	cluster2
75	Mdc1	cluster2
76	Ncapg	cluster2
77	Aunip	cluster2
78	Blm	cluster2
79	BC055324	cluster2
80	Trip13	cluster2
81	Nkd2	cluster2
82	Stil	cluster2
83	E2f7	cluster2
84	Incenp	cluster2
85	Tube1	cluster2
86	Clspn	cluster2
87	Utrn	cluster2
88	Helq	cluster2
89	Slc16a1	cluster2
90	Stxbp2	cluster2
91	Trim71	cluster2
92	Pcsk9	cluster2
93	Fah	cluster2
94	Ap1g2	cluster2
95	Lars	cluster2
96	Nup210	cluster2
97	Qprt	cluster2
98	Nr6a1	cluster2
99	Prtg	cluster2
100	Cth	cluster2
101	Eif4ebp1	cluster2
102	Emb	cluster2
103	Pkp2	cluster2
104	Ccnd2	cluster2
105	Sall4	cluster2
106	Greb1l	cluster2
107	Eno3	cluster2
108	Hoxa1	cluster2
109	Hoxb1	cluster2
110	Gpx3	cluster2
111	Gprc5c	cluster2
112	Net1	cluster2
113	Arid3b	cluster2
114	Pprc1	cluster2
115	F11r	cluster2
116	Xpot	cluster2
117	Actn4	cluster2
118	Cc2d1b	cluster2
119	Amotl1	cluster2
120	Tbc1d31	cluster2
121	Arhgap19	cluster2
122	Alms1	cluster2
123	Kctd11	cluster2
124	Eml3	cluster2
125	Rhbdf2	cluster2
126	Cers4	cluster2
127	Prr5l	cluster2
128	Fbn2	cluster2
129	Lpar1	cluster2
130	Slc38a4	cluster2
131	Ica1	cluster2
132	Anxa7	cluster2
133	Atf1	cluster2
134	Setd5	cluster2
135	Shc1	cluster2
136	P2rx3	cluster2
137	Vcan	cluster2
138	Slc25a37	cluster2
139	Focad	cluster2
140	Rrp12	cluster2
141	Mybbp1a	cluster2
142	Slc35f2	cluster2
143	Gemin5	cluster2
144	Arid3a	cluster2
145	Peg10	cluster2
146	Cep85	cluster2
147	Vars	cluster2
148	Ddias	cluster2
149	Rrp1b	cluster2
150	Xkr5	cluster2
151	Ptgis	cluster2
152	Nup107	cluster2
153	Lin28a	cluster2
154	Lin28b	cluster2
155	Slc1a5	cluster2
156	Dnmt1	cluster2
157	Pold1	cluster2
158	Cdt1	cluster2
159	Timeless	cluster2
160	Cad	cluster2
161	Gm13157	cluster2
162	Arg1	cluster2
163	Cbx2	cluster2
164	Meox1	cluster2
165	Hook2	cluster2
166	Ttc7	cluster2
167	Tcof1	cluster2
168	Ptprk	cluster2
169	Mov10	cluster2
170	Zfp365	cluster2
171	Pfkfb1	cluster2
172	Mef2b	cluster2
173	Ror2	cluster2
174	Gars	cluster2
175	Slc7a5	cluster2
176	Iars	cluster2
177	Usp10	cluster2
178	Tbl1x	cluster2
179	Fktn	cluster2
180	Pou2f1	cluster2
181	Clic4	cluster2
182	Arrb1	cluster2
183	Ski	cluster2
184	Mtr	cluster2
185	Slc2a1	cluster2
186	Ptges	cluster2
187	Naglu	cluster2
188	Cars	cluster2
189	Pck2	cluster2
190	Atf4	cluster2
191	Slc7a1	cluster2
192	Shmt2	cluster2
193	Asns	cluster2
194	Slc3a2	cluster2
195	Herpud1	cluster2
196	Chac1	cluster2
197	Sesn2	cluster2
198	Zfp280b	cluster2
199	Pank4	cluster2
200	Ldlrap1	cluster2
201	Mtbp	cluster2
202	Slc7a3	cluster2
203	Trib3	cluster2
204	Atf3	cluster2
205	Aldh18a1	cluster2
206	Aars	cluster2
207	Nars	cluster2
208	Mars	cluster2
209	Yars	cluster2
210	Mthfd2	cluster2
211	Ifrd2	cluster2
212	Gga2	cluster2
213	Ptbp1	cluster2
214	Slc43a1	cluster2
215	Pidd1	cluster2
216	Dclre1a	cluster2
217	Slc1a4	cluster2
218	Gli1	cluster2
219	Itga9	cluster2
220	Ctc1	cluster2
221	Nek2	cluster2
222	Usp44	cluster2
223	Kank1	cluster2
224	Dhx34	cluster2
225	Slc12a4	cluster2
226	Scrn1	cluster3
227	Spon1	cluster3
228	Sstr2	cluster3
229	Cd82	cluster3
230	Wscd1	cluster3
231	Specc1	cluster3
232	Nap1l5	cluster3
233	Adgrg1	cluster3
234	Dnajc12	cluster3
235	Egln3	cluster3
236	Vit	cluster3
237	Slc22a17	cluster3
238	Mfap2	cluster3
239	Rnd3	cluster3
240	Atp6v1g2	cluster3
241	Atcay	cluster3
242	Gabbr1	cluster3
243	Snap25	cluster3
244	Rab3a	cluster3
245	Rtn1	cluster3
246	Gng3	cluster3
247	Sorbs2	cluster3
248	Adora2b	cluster3
249	Pdlim3	cluster3
250	Smox	cluster3
251	Sox6	cluster3
252	Enpp2	cluster3
253	Astn1	cluster3
254	Acss1	cluster3
255	Limch1	cluster3
256	Plekhb1	cluster3
257	Sparc	cluster3
258	Pcp4	cluster3
259	Il18	cluster3
260	Slitrk2	cluster3
261	Nfia	cluster3
262	Dkk3	cluster3
263	Mro	cluster3
264	Pak3	cluster3
265	Nfib	cluster3
266	Abat	cluster3
267	Itm2b	cluster3
268	Cd1d1	cluster3
269	Ppp2r2b	cluster3
270	Ppp1r14c	cluster3
271	Ptprz1	cluster3
272	Tmeff2	cluster3
273	Arl4a	cluster3
274	Acot1	cluster3
275	1700088E04Rik	cluster3
276	Ndp	cluster3
277	Epha5	cluster3
278	Ncald	cluster3
279	Gmpr	cluster3
280	Slc1a3	cluster3
281	Dbi	cluster3
282	Lamp5	cluster3
283	Ctso	cluster3
284	Ednrb	cluster3
285	Dner	cluster3
286	Ssbp4	cluster3
287	Ntrk2	cluster3
288	Nsg2	cluster3
289	Tnfaip6	cluster3
290	Enc1	cluster3
291	Efna3	cluster3
292	S1pr1	cluster3
293	Ephb1	cluster3
294	Thra	cluster3
295	Adcy2	cluster3
296	Arntl	cluster3
297	Sparcl1	cluster3
298	Lxn	cluster3
299	Mgst1	cluster3
300	Ndrg2	cluster3
301	Abca1	cluster3
302	Chodl	cluster3
303	Adcyap1r1	cluster3
304	Mmd2	cluster3
305	Hopx	cluster3
306	Klhdc8b	cluster3
307	Gpm6a	cluster3
308	Abhd4	cluster3
309	Ctnna2	cluster3
310	Rab6b	cluster3
311	Dok5	cluster3
312	Fam198b	cluster3
313	Dcn	cluster3
314	Anxa2	cluster3
315	Sema6d	cluster3
316	Phyhipl	cluster3
317	Igf2	cluster3
318	H19	cluster3
319	Smarca2	cluster3
320	Cpne2	cluster3
321	Efhd2	cluster3
322	Igfbp5	cluster3
323	Adgrb2	cluster3
324	Rassf10	cluster3
325	Serpine2	cluster3
326	Mt1	cluster3
327	Arhgef4	cluster3
328	Ddah1	cluster3
329	Capn5	cluster3
330	Akr1c13	cluster3
331	Myl9	cluster3
332	Pla2g7	cluster3
333	Aldoc	cluster3
334	Sema3a	cluster3
335	Jam2	cluster4
336	Lmo1	cluster4
337	Cdh11	cluster4
338	Aifm2	cluster4
339	Rbp1	cluster4
340	Mir99ahg	cluster4
341	Gstm7	cluster4
342	Hes6	cluster4
343	Rnd2	cluster4
344	Fbxo44	cluster4
345	Gstk1	cluster4
346	Cxcl14	cluster4
347	Vax2	cluster4
348	Camk2n1	cluster4
349	B330016D10Rik	cluster4
350	Lhx1os	cluster4
351	Stmn4	cluster4
352	Aplp1	cluster4
353	Ypel3	cluster4
354	Mllt11	cluster4
355	Rab3c	cluster4
356	Npdc1	cluster4
357	Cadm4	cluster4
358	Tspan11	cluster4
359	Syt11	cluster4
360	Tmem178	cluster4
361	Tex264	cluster4
362	Nsg1	cluster4
363	Snca	cluster4
364	Bnip3	cluster4
365	Fam210b	cluster4
366	Gap43	cluster4
367	Dcx	cluster4
368	Nhsl1	cluster4
369	Srd5a1	cluster4
370	Mospd3	cluster4
371	Gdpd2	cluster4
372	Pink1	cluster4
373	March2	cluster4
374	Pde9a	cluster4
375	Fam102a	cluster4
376	Btg1	cluster4
377	Celf2	cluster4
378	Sox9	cluster4
379	Ptpro	cluster4
380	Ypel5	cluster4
381	Lsamp	cluster4
382	Slc25a5	cluster4
383	Cnp	cluster4
384	Mpc1	cluster4
385	Hist3h2a	cluster4
386	Npas3	cluster4
387	Tmem74b	cluster4
388	Ttyh1	cluster4
389	6330403K07Rik	cluster4
390	Pea15a	cluster4
391	Sptssa	cluster4
392	AI854517	cluster4
393	Smarcd3	cluster4
394	Sec11c	cluster4
395	Wnt7b	cluster4
396	Hist3h2ba	cluster4
397	Fabp7	cluster4
398	2610035D17Rik	cluster4
399	Gfra1	cluster4
400	Ldhb	cluster4
401	Fez1	cluster4
402	Ccpg1os	cluster4
403	Aes	cluster4
404	Enho	cluster4
405	Ap3s1	cluster4
406	LOC100504703	cluster4
407	Zswim7	cluster4
408	Cfap36	cluster4
409	Pih1d2	cluster4
410	Zfp133-ps	cluster4
411	Rsph9	cluster4
412	Rtn2	cluster4
413	2810468N07Rik	cluster4
414	BC024139	cluster4
415	Eid1	cluster4
416	4732491K20Rik	cluster4
417	Nmnat2	cluster4
418	Nnat	cluster4
419	Pdpn	cluster4
420	Tmem35	cluster4
421	Ckb	cluster4
422	Gpm6b	cluster4
423	Tubb2a	cluster4
424	Dpysl3	cluster4
425	Fkbpl	cluster4
426	Trp53inp2	cluster4
427	Igsf21	cluster4
428	Btg2	cluster4
429	Lhfp	cluster4
430	Acsbg1	cluster4
431	Cxcr4	cluster4
432	Fam131b	cluster4
433	Pacrg	cluster4
434	Cspg5	cluster4
435	Neurog3	cluster4
436	St8sia5	cluster4
437	3110035E14Rik	cluster4
438	Ly6h	cluster4
439	Chchd10	cluster4
440	Lrrtm1	cluster4
441	Nrep	cluster4
442	Runx1t1	cluster4
443	Serpini1	cluster4
444	Syndig1	cluster4
445	Megf10	cluster4
446	Nkain4	cluster4
447	Epha3	cluster4
448	Ppp1r1a	cluster4
449	Pde1b	cluster4
450	Id4	cluster4
451	Cdkn1c	cluster4
452	Hoxa3	cluster4
453	Igfbpl1	cluster4
454	Tbc1d9	cluster4
455	Plp1	cluster4
456	Npy	cluster4
457	Schip1	cluster4
458	Dhrs3	cluster4
459	Dpf1	cluster4
460	Ncan	cluster4
461	Pgpep1	cluster4
462	Trim13	cluster4
463	Ctsk	cluster4
464	Ccdc13	cluster4
465	Cst3	cluster4
466	Bcl11a	cluster4
467	Igsf11	cluster4
468	Tmsb15l	cluster4
469	Hmgn3	cluster4
470	Vps37d	cluster4
471	Nudt3	cluster4
472	Marcks	cluster4
473	Fjx1	cluster4
474	Map2	cluster4
475	Cpe	cluster4
476	Pnrc1	cluster4
477	Tprgl	cluster4
478	Igfbp2	cluster4
479	Pdcd4	cluster4
480	Mxd4	cluster4
481	Xpa	cluster4
482	Srrd	cluster4
483	1110008F13Rik	cluster4
484	Fgfbp3	cluster4
485	Map1lc3a	cluster4
486	Podxl2	cluster4
487	Rac3	cluster4
488	Bag1	cluster4
489	Ctnnbip1	cluster4
490	Mxra7	cluster4
491	Glrx5	cluster4
492	Yrdc	cluster4
493	Hsf2	cluster4
494	Rgs16	cluster5
495	Slc18a3	cluster5
496	Lhx3	cluster5
497	Cyp26a1	cluster5
498	Unc5a	cluster5
499	Hk3	cluster5
500	Dusp9	cluster5
501	Kcnh2	cluster5
502	Slc39a14	cluster5
503	Onecut2	cluster5
504	Il4ra	cluster5
505	Cotl1	cluster5
506	Shisa3	cluster5
507	D930028M14Rik	cluster5
508	Sord	cluster5
509	Metap1	cluster5
510	Nr0b1	cluster5
511	Pdlim1	cluster5
512	Hoxd3os1	cluster5
513	Cxcl12	cluster5
514	Dlk1	cluster5
515	Ankle1	cluster5
516	LOC105245869	cluster6
517	Neurog1	cluster6
518	Pdzph1	cluster6
519	Metrn	cluster6
520	Eva1a	cluster6
521	2810025M15Rik	cluster6
522	2610100L16Rik	cluster6
523	Abracl	cluster6
524	Slc7a11	cluster6
525	Prdm8	cluster6
526	Dusp23	cluster6
527	E130006D01Rik	cluster6
528	Nes	cluster6
529	Med9os	cluster6
530	Sdhaf1	cluster6
531	Nhlh2	cluster6
532	Insc	cluster6
533	Gamt	cluster6
534	Pth1r	cluster6
535	Moxd1	cluster6
536	Ypel2	cluster6
537	Pantr1	cluster6
538	BC064078	cluster6
539	Trim36	cluster6
540	Gm11627	cluster6
541	Ly6e	cluster6
542	Myt1	cluster6
543	Tagln3	cluster6
544	Fam110a	cluster6
545	Isl1	cluster6
546	Ndnl2	cluster6
547	Cib1	cluster6
